# A natural single-guide RNA repurposes Cas9 to autoregulate CRISPR-Cas expression

**DOI:** 10.1101/2020.05.21.102756

**Authors:** Rachael E. Workman, Teja Pammi, Binh T. K. Nguyen, Leonardo W. Graeff, Erika Smith, Suzanne M. Sebald, Marie J. Stoltzfus, Joshua W. Modell

**Affiliations:** Department of Molecular Biology & Genetics, Johns Hopkins University School of Medicine, Baltimore, MD 21205, USA; Department of Biological Chemistry, Johns Hopkins University School of Medicine, Baltimore, MD 21205, USA

**Keywords:** CRISPR-Cas, regulation, Cas9, tracrRNA, natural single guide, bacteriophage

## Abstract

CRISPR-Cas systems provide their prokaryotic hosts with acquired immunity against viruses and other foreign genetic elements, but how these systems are regulated to prevent auto-immunity is poorly understood. In type II CRISPR-Cas systems, a transactivating CRISPR RNA (tracrRNA) scaffold functions together with a CRISPR RNA (crRNA) guide to program Cas9 for the recognition and cleavage of foreign DNA targets. Here, we show that a long-form tracrRNA performs an unexpected second function by folding into a natural single guide that directs Cas9 to transcriptionally repress its own promoter. Further, we demonstrate that P_cas9_ serves as a critical regulatory node; de-repression causes a dramatic induction of Cas genes, crRNAs and tracrRNAs resulting in a 3,000-fold increase in immunization rates against unrecognized viruses. Heightened immunity comes at the cost of increased auto-immune toxicity, demonstrating the critical importance of the controller. Using a bioinformatic analysis, we provide evidence that tracrRNA-mediated autoregulation is widespread in type II CRISPR-Cas systems. Collectively, we unveil a new paradigm for the intrinsic regulation of CRISPR-Cas systems by natural single guides, which may facilitate the frequent horizontal transfer of these systems into new hosts that have not yet evolved their own regulatory strategies.
