## Supplemental Materials for "A natural single-guide RNA repurposes Cas9 to autoregulate CRISPR-Cas expression"

### Sheet: strains
strain	species	background	plasmid	resistance	source / reference
JW20A	S. aureus	RN4220	pJW92 + pTV1	cm10, tet5	this study
JW613	S. aureus	RN4220 JW20A Tn library	pGG32_tetK::Tn917 (adapted)	Tet5, erm10	this study
JW616	S. aureus	RN4220	pGG32_tetK::Tn917 (single repeat)	Tet5, erm10	this study
JW754	S. aureus	RN4220			Kreiswirth et al., Nature, 1983
JW831	RN4200	RN4200	pJW717	spec250	this study
JW1701	S. aureus	RN4220	pDB114	cm10	this study
JW1726	S. aureus	RN4220	pGG32_tetK	tet5	this study
JW1727	S. aureus	RN4220	pGG32_tetK(ultracr)	tet5	this study
JW1732	S. aureus	RN4220	pT181	tet5	this study
JW1733	S. aureus	RN4220	pRH163	tet5	this study
JW1734	S. aureus	RN4220	FB92::Tn917	tet5, erm10	this study
JW1737	S. aureus	RN4220	pJW729	tet5	this study
JW1740	S. aureus	RN4220	pBN1	spec250	this study
JW1742	S. aureus	RN4220	pBN2	spec250	this study
JW1746	S. aureus	RN4220	pTP16	cm10	this study
JW1775	S. aureus	RN4220	pTP16 + pRH223_TP	cm10, erm10	this study
JW1776	S. aureus	RN4220	pTP17 + pRH223_TP	cm10, erm10	this study
JW1835	S. aureus	RN4220	pJW785 + pRH223_TP	cm10, erm10	this study
JW1928	S. aureus	RN4220	pTP27 + pTP16	cm10, erm10	this study
JW1929	S. aureus	RN4220	pTP27 + pTP17	cm10, erm10	this study
JW1938	S. aureus	RN4220	pTP28	cm10	this study
JW1963	S. aureus	RN4220	pGG32 + pE194	cm10, erm10	this study
JW1984	S. aureus	RN4220	pRW18 + pTP27	cm10, erm10	this study
JW1985	S. aureus	RN4220	pRW19 + pTP27	cm10, erm10	this study
JW1986	S. aureus	RN4220	pTP16 + pTP27	cm10, erm10	this study
JW1987	S. aureus	RN4220	pTP17 + pTP27	cm10, erm10	this study
JW1988	S. aureus	RN4220	pC194 + pTP27	cm10, erm10	this study
JW1989	S. aureus	RN4220	pGG32	cm10	this study
JW1990	S. aureus	RN4220	pGG32_ultracr	cm10	this study
JW2000	S. aureus	RN4220	pTP16 + pRW9	cm10, erm10	this study
JW2001	S. aureus	RN4220	pTP16 + pRW10	cm10, erm10	this study
JW2002	S. aureus	RN4220	pTP16 + pRW11	cm10, erm10	this study
JW2003	S. aureus	RN4220	pTP16 + pRW12	cm10, erm10	this study
JW2004	S. aureus	RN4220	pTP16 + pRW13	cm10, erm10	this study
JW2006	S. aureus	RN4220	pDB114:554/555	cm10	this study
JW2016	S. aureus	RN4220	pGG32_ultracr + pE194	cm10, erm10	this study
JW2038	S. aureus	RN4220	pBN17	cm10	this study
JW2044	S. aureus	RN4220	pGG32_ultracr + pJW705	cm10, erm10	this study
JW2061	S. aureus	RN4220	pRW22	cm10	this study
JW2068	S. aureus	RN4220	pJW711 + pRW22	cm10 erm10	this study
JW2069	S. aureus	RN4220	pCN57 + pRW20	cm10 erm10	this study
JW2070	S. aureus	RN4220	pCN57 + pRW22	cm10 erm10	this study
JW2090	S. aureus	RN4220	pC194 + pE194	cm10, erm10	this study
JW2091	S. aureus	RN4220	pC194 + pJW711	cm10, erm10	this study
JW2092	S. aureus	RN4220	pTP16 + pJW711	cm10, erm10	this study
JW2093	S. aureus	RN4220	pC194 + pCN57	cm10, erm10	this study
JW2094	S. aureus	RN4220	pTP16 + pCN57	cm10, erm10	this study
JW2101	S. aureus	RN4220	pTP37	cm10	this study
JW2103	S. aureus	RN4220	pRW23	cm10	this study
JW2104	S. aureus	RN4220	pRW24	cm10	this study
JW2105	S. aureus	RN4220	pRW25	cm10	this study
JW2106	S. aureus	RN4220	pRW26	cm10	this study
JW2108	S. aureus	RN4220	pTP16 + pLG13	cm10, erm10	this study
JW2109	S. aureus	RN4220	pTP16 + pLG14	cm10, erm10	this study
JW2110	S. aureus	RN4220	pTP16 + pLG15	cm10, erm10	this study
JW2111	S. aureus	RN4220	pTP16 + pLG16	cm10, erm10	this study
JW2112	S. aureus	RN4220	pTP16 + pLG17	cm10, erm10	this study
JW2113	S. aureus	RN4220	pTP16 + pLG18	cm10, erm10	this study
JW2114	S. aureus	RN4220	pTP16 + pLG19	cm10, erm10	this study
JW2115	S. aureus	RN4220	pTP16 + pLG20	cm10, erm10	this study
JW2116	S. aureus	RN4220	pTP16 + pLG21	cm10, erm10	this study
JW2117	S. aureus	RN4220	pTP16 + pLG22	cm10, erm10	this study
JW2118	S. aureus	RN4220	pTP16 + pLG23	cm10, erm10	this study
JW2128	S. aureus	RN4220	JW2103 + pJW711	cm10, erm10	this study
JW2129	S. aureus	RN4220	JW2104 + pJW711	cm10, erm10	this study
JW2130	S. aureus	RN4220	JW2103 + pCN57	cm10, erm10	this study
JW2131	S. aureus	RN4220	JW2104 + pCN57	cm10, erm10	this study
JW2203	S. aureus	RN4220	pBN46 + pJW702	cm10, erm10	this study
JW2204	S. aureus	RN4220	pBN46 + pJW703	cm10, erm10	this study
JW2209	S. aureus	RN4220	pBN46 + pBN24	cm10, erm10	this study
JW2210	S. aureus	RN4220	pBN46 + pBN25	cm10, erm10	this study
JW2211	S. aureus	RN4220	pBN46 + pBN26	cm10, erm10	this study
JW2212	S. aureus	RN4220	pBN46 + pBN27	cm10, erm10	this study
JW2213	S. aureus	RN4220	pBN46 + pBN28	cm10, erm10	this study
JW2214	S. aureus	RN4220	pBN46 + pBN29	cm10, erm10	this study
JW2215	S. aureus	RN4220	pBN46 + pBN30	cm10, erm10	this study
JW2216	S. aureus	RN4220	pBN46 + pBN31	cm10, erm10	this study
JW2217	S. aureus	RN4220	pBN46 + pBN32	cm10, erm10	this study
JW2218	S. aureus	RN4220	pBN46 + pBN33	cm10, erm10	this study
JW2219	S. aureus	RN4220	pBN46 + pBN34	cm10, erm10	this study
JW2220	S. aureus	RN4220	pBN46 + pBN35	cm10, erm10	this study
JW2221	S. aureus	RN4220	pBN46 + pBN36	cm10, erm10	this study
JW2222	S. aureus	RN4220	pBN46 + pBN37	cm10, erm10	this study
JW2223	S. aureus	RN4220	pBN46 + pBN38	cm10, erm10	this study
JW2224	S. aureus	RN4220	pBN46 + pBN39	cm10, erm10	this study
JW2225	S. aureus	RN4220	pBN46 + pBN40	cm10, erm10	this study
JW2226	S. aureus	RN4220	pBN46 + pBN41	cm10, erm10	this study
JW2227	S. aureus	RN4220	pBN46 + pBN42	cm10, erm10	this study
JW2228	S. aureus	RN4220	pBN46 + pBN43	cm10, erm10	this study
JW2229	S. aureus	RN4220	pBN46 + pBN44	cm10, erm10	this study
JW2240	S. aureus	RN4220	pTP44	cm10	this study
JW2244	S. aureus	RN4220	pTP45	cm10	this study
JW2261	S. aureus	RN4220	pLG13 + pC194	cm10, erm10	this study
JW2262	S. aureus	RN4220	pLG14 + pC194	cm10, erm10	this study
JW2263	S. aureus	RN4220	pLG15 + pC194	cm10, erm10	this study
JW2264	S. aureus	RN4220	pLG16 + pC194	cm10, erm10	this study
JW2265	S. aureus	RN4220	pLG17 + pC194	cm10, erm10	this study
JW2266	S. aureus	RN4220	pLG18 + pC194	cm10, erm10	this study
JW2267	S. aureus	RN4220	pLG19 + pC194	cm10, erm10	this study
JW2268	S. aureus	RN4220	pLG20 + pC194	cm10, erm10	this study
JW2269	S. aureus	RN4220	pLG21 + pC194	cm10, erm10	this study
JW2270	S. aureus	RN4220	pLG22 + pC194	cm10, erm10	this study
JW2271	S. aureus	RN4220	pLG23 + pC194	cm10, erm10	this study
JW2272	S. aureus	RN4220	pRW9 + pC194	cm10, erm10	this study
JW2273	S. aureus	RN4220	pRW10 + pC194	cm10, erm10	this study
JW2274	S. aureus	RN4220	pRW11 + pC194	cm10, erm10	this study
JW2275	S. aureus	RN4220	pRW12 + pC194	cm10, erm10	this study
JW2276	S. aureus	RN4220	pRW13 + pC194	cm10, erm10	this study
JW2277	S. aureus	RN4220	pTP27 + pC194	cm10, erm10	this study
JW2283	S. aureus	RN4220	pRW28	cm10	this study
JW2344	S. aureus	RN4220	pBN46 + pBN49	cm10, erm10	this study
JW2346	S. aureus	RN4220	pBN46 + pBN51	cm10, erm10	this study
JW2373	S. aureus	RN4220	pTP51 + pGG32	cm10, erm10	this study
JW2458	S. aureus	RN4220	pTP54 + pBN83	cm10, erm10	this study
JW2459	S. aureus	RN4220	pTP54 + pBN84	cm10, erm10	this study
JW2460	S. aureus	RN4220	pTP54 + pBN85	cm10, erm10	this study
JW2461	S. aureus	RN4220	pTP54 + pBN86	cm10, erm10	this study
JW2462	S. aureus	RN4220	pTP54 + pBN87	cm10, erm10	this study
JW2463	S. aureus	RN4220	pTP54 + pBN88	cm10, erm10	this study
JW2466	S. aureus	RN4220	pTP54 + pE194	cm10, erm10	this study
JW2475	S. aureus	RN4220	pE194 + pTP37	cm10, erm10	this study
JW2476	S. aureus	RN4220	pE194 + pTP43	cm10, erm10	this study
JW2477	S. aureus	RN4220	pE194 + pTP44	cm10, erm10	this study
JW2479	S. aureus	RN4220	pTP45 + pJW705	cm10, erm10	this study
JW2480	S. aureus	RN4220	pTP45 + pJW799	cm10, erm10	this study
JW2483	S. aureus	RN4220	pC194 + pLG26	cm10, erm10	this study
JW2486	S. aureus	RN4220	pC194 + pLG29	cm10, erm10	this study
JW2487	S. aureus	RN4220	pC194 + pTP35	cm10, erm10	this study
JW2488	S. aureus	RN4220	pTP16 + pLG26	cm10, erm10	this study
JW2491	S. aureus	RN4220	pTP16 + pLG29	cm10, erm10	this study
JW2492	S. aureus	RN4220	pTP16 + pTP35	cm10, erm10	this study
JW2545	S. aureus	RN4220 Drnc	pE194 + pTP37	cm10, erm10	this study
JW2546	S. aureus	RN4220 Drnc	pE194 + pTP43	cm10, erm10	this study
JW2547	S. aureus	RN4220 Drnc	pE194 + pTP44	cm10, erm10	this study
JW2548	S. aureus	RN4220 Drnc	pTP45 + pJW705	cm10, erm10	this study
JW2549	S. aureus	RN4220 Drnc	pTP45 + pJW799	cm10, erm10	this study
JW2570	S. aureus	RN4220	pTP54 + pBN90	cm10, erm10	this study
JW2600	S. aureus	RN4220	pTP54 + pRW38	cm10, erm10	this study
JW2601	S. aureus	RN4220	pTP54 + pRW39	cm10, erm10	this study
JW2602	S. aureus	RN4220	pTP54 + pRW44	cm10, erm10	this study
JW2652	S. aureus	RN4220	pRW50	cm10	this study
JW2654	S. aureus	RN4220	pRW51	cm10	this study
JW12A	S. aureus	RN4220	pTV1	cm10	this study

### Sheet: oligos
primer	sequence
oL432	GAACCATTTAGGCCTTTAGTGG
oL448	gatggatttgtgtaggtgttgcg
oES2	AATCTTGTTGGAACCATTCA
oES5	CAAAGAAATTTATCAGCCAattttCAATACTTAATACTATAGAATGATAACAAAA
oES6	TGGCTGATAAATTTCTTTG
oJW26	ccagtgatggattgatggataagagtg
oJW29	catttatttacgttgacgaatcttggagc
oJW76	gggatgcagtttatgcatccc
oJW77	gctttgaacaattcttatctcttttcaatagc
oJW115	GCAAATTGGAGATCAATATGCTG
oJW116	GTTCATCGTAGCGTTTAATCATTG
oJW134	CGCGGTATCATTGCAGCACTG
oJW150	CATATCCTAAATTCAGGAACTCCTTTC
oJW155	AGCTTTTAAAAAGCAAATATGAGCC
oJW156	TCTGTAGGTTTTTAGGCATAAAACTATATG
oJW177	ttgcctcctaaaataaaaaggcctccggatatcactctatc
oJW202	TGTTATAATAGAAGGCAGAAACAAAATATTTTGGCGTGAGAGATAG
oJW203	CAACTAACGGGGCAGCACTCCTAAGCACAAAGGTTTCATGTG
oJW204	TTGTGCTTAGGAGTGCTGCCCCGTTAGTTGAAGAAGG
oJW205	AATATTTTGTTTCTGCCTTCTATTATAACAAAAAAGGTAGGCCTTTG
oJW355	GGTATCCGACTGCTGGTATTAACCC
oJW356	CATTGCCGATGATAACTTGAGAAAGAG
oJW491	TTATACCATATTTTTAGTTATTAAGAAATAATC
oJW554	AAACgtatttaaaggaggtgattaccatgcttaaG
oJW555	AAAACttaagcatggtaatcacctcctttaaatac
oJW713	ggtcataacctgaaggaagatctggatcc
oJW714	atctgtgccagttcgtaatgtctggtc
oJW715	ccagaccagacattacgaactggcacagatTTAGTAGGTTTAGCAAGATGGCAGCG
oJW716	ggatccagatcttccttcaggttatgaccTGCTGGTATTAACCCTCTTTCTCAAGTTATC
oJW755	CTTAATAATAAATAGATTATAACACAAAATTCTTGGCTGATAAATTTCTTTGAATTTCTC
oJW756	GAGAAATTCAAAGAAATTTATCAGCCAAGAATTTTGTGTTATAATCTATTTATTATTAAG
oJW1114	TCAGTCACCTCCTAGCTGACTCAAATC
oJW1744	tcactttttcatgaatttagcg
oJW1745	agttaatctctaccgattcttacgag
oJW1755	GCTTTCAAAACGCTTGTTTTATC
oJW1756	ccgattgcagtataaatttaacgatcactcGGTTTGCAGTCAGAGTAGAATA
oJW1757	atagcacgagctctgataaatatgaacatgCCCAATACTTAATAATAAATAGATTATAACAC
oJW1758	GCTGTTTTGAATGGTTCCAACAAGATTGTTTTGTAACTTTTATAACAAATAATCAAGGAG
oJW1759	GATTATTTCTTAATAACTAAAAATATGGTATAATACTCGCAGTCGGATACCTTCCTATTC
oJW1760	GAATAGGAAGGTATCCGACTGCGAGTATTATACCATATTTTTAGTTATTAAGAAATAATC
oJW1761	atagcacgagctctgataaatatgaacatgGACTCTCTAGCTTGAGGCATC
oJW1762	GTTAACAAGAGTTTGTAGAAACGC
oJW1763	CTTTTTGCGTTTCTACAAACTCTTGTTAACAATAAATGCAGTAATACAGGGGC
oJW1765	ccgattgcagtataaatttaacgatcactcGTATTAACCCTCTTTCTCAAGTTATC
oJW1766	TACAATTACAAGGTGTGGCATAATGTGTGGTACCGAGCTCGAATTCGTTAAC
oJW1768	TTGTGAGCGGATAACAATTATAATGTGTGGTACCGAGCTCGAATTCGTTAAC
oJW1769	TTTATCTACAATTGTGAGCATAATACAATTTACCGAGCTCGAATTCGTTAAC
oJW1770	GCTCACTCAAAGGCGGTAATAC
oJW1771	GGATAACCGTATTACCGCCTTTGAGTGAGCGACTCTCTAGCTTGAGGCATC
oJW1772	CCACACATTATGCCACACCTTGTAATTGTAGTCAACTCACAATTCAACTTTTGCAAAATGAATTGTG
oJW1774	CCACACATTATAATTGTTATCCGCTCACAATTCAACAACTTTTGCAAAATGAATTGTG
oJW1775	AATTGTATTATGCTCACAATTGTAGATAAAGTCAACAACTTTTGCAAAATGAATTGTG
oJW1777	CAAGATTATTTTATAACTTTTATAACAAATAATC
oJW1778	ATTTGTTATAAAAGTTATAAAATAATCTTGTACCGAGCTCGAATTCGTTAAC
oJW1783	GAGTGATCGTTAAATTTATACTGCAATCGG
oJW1784	CATGTTCATATTTATCAGAGCTCGTGC
oJW1785	ccgattgcagtataaatttaacgatcactccaattttcgtttgaactcaacaag
oJW1788	CTTTTTGCGTTTCTACAAACTCTTGTTAACCCGCAGTATATTTTAGATGAAGATTATTTC
oJW1833	ATTCTTACGAGCATAATTAATATCGCTAAA
oJW1834	CGTGAACTATATGATTTTCCGCAG
oJW1840	taaaaatgataaaacaagcgttttgaaagcCCTGTCACTTTGCTTGATATATGAG
oJW1841	ATCATTCTATAGTATTAAGTATTGTTTTAaccgaGATAAATTTCTTTGAATTTCTCCTTG
oJW1842	CAAAGAAATTTATCtcggtTAAAACAATACTTAATACTATAGAATGATAACAAAATAAAC
oJW1843	AGAAATTTATCAGCCATAAAAgttatCTTAATACTATAGAATGATAACAAAATAAACTAC
oJW1844	GTTTATTTTGTTATCATTCTATAGTATTAAGataacTTTTATGGCTGATAAATTTCTTTG
oJW1845	accctctttctcaagttatcatcggcaatgAGTACGCCAACCAGCCATCAGTC
oJW1846	aggaggtgactgatggctggttggcgtactCATTGCCGATGATAACTTGAGAAAGAG
oJW1847	AGTACGCCAACCAGCCATCAGTC
oJW1869	ATTTATTATGCATTTAGAATAGGCGC
oJW1890	GCAGTCAGAGTAGAATAGAAGTATCAAGAATTTTGTGTTATAATCTATTTATTATTAAG
oJW1891	AATAAATAGATTATAACACAAAATTCTTGATACTTCTATTCTACTCTGACTGC
oJW1894	acttgctatgctgttttgaatggttccaacCCACACATTATAATTGTTATCCGCTCAC
oJW1897	GTTGGAACCATTCAAAACAG
oJW1920	ctttttgcgtttctacaaactcttgttaacAATGGCAAGAACGTTGCTCGAG
oJW1925	ctttttgcgtttctacaaactcttgttaacCCCAATACTTAATAATAAATAGATTATAACAC
oJW1926	ccgattgcagtataaatttaacgatcactcTGTCACTTTGCTTGATATATGAG
oJW1927	ccgattgcagtataaatttaacgatcactcGGTTTGCAGTCAGAGTAGAATAG
oJW1947	GACTCTCTAGCTTGAGGCATC
oJW1948	gttttatttgatgcctcaagctagagagtcAACGAGGTCATCATTTCCTTCC
oJW1949	atagcacgagctctgataaatatgaacatgTAACTCACATTAATTGCGTTGCG
oJW1956	tgcgtttctacaaactcttgttaacATAGAATGATAACAAAATAAACTACTTTTTAAAAG
oJW1957	tccagtgaaaagttcttctcctttactcatTTTTGCCTCCTAAAATAAAAAGTTTA
oJW1958	ATGAGTAAAGGAGAAGAACTTTTCACTG
oJW1970	ATGTATATCTCCTTCTTAAATTAATTAG
oJW1986	gcagttccaacgacggca
oJW1991	GGACTAGCCTTATTTTAACT/iAzideN/G
oJW2000	catttatttacgttgacgaatc
oJW2003	gcatctggtttgttcgtactgattg
oJW2004	ccagatgagcgtattaaattagagacag
oJW2009	CCACACATTATAATTGTTATCCGCTCAC
oJW2010	gagcggataacaattataatgtgtggAGTATTAAGTATTGTTTTATGGCTGATAAATTTC
oJW2012	GGTGCCACTTTTTCAAGTTGATAAC
oJW2013	CAGCATAGCAAGTTAAAATAAGGC
oJW2026	GCTGGTTGGCGTACTGTTGTG
oJW2028	atactcaataggcttagatatcggcacaaatagcTGATGAGTCGGATGGGCGGTGATCAC
oJW2029	GCTATTTGTGCCGATATCTAAGCC
oJW2042	ATCAAGGAGAAATTCAAAGAAAT AATAG AGCCATAAAACAATACTTAATACTATAGAATG
oJW2043	ATAGTATTAAGTATTGTTTTATGGCT CTATT ATTTCTTTGAATTTCTCCTTGATTATTTG
oJW2044	AATAATCAAGGAGAAATTCAAA CTTTA TTATCAGCCATAAAACAATACTTAATACTATAG
oJW2045	AGTATTGTTTTATGGCTGATAA TAAAG TTTGAATTTCTCCTTGATTATTTGTTATAAAAG
oJW2046	TAACAAATAATCAAGGAGAAAT AGTTT GAAATTTATCAGCCATAAAACAATACTTAATAC
oJW2047	AGTATTGTTTTATGGCTGATAAATTTC AAACT ATTTCTCCTTGATTATTTGTTATAAAAG
oJW2048	ACTTTTATAACAAATAATCAAGGA CTTTA TCAAAGAAATTTATCAGCCATAAAACAATAC
oJW2049	GGCTGATAAATTTCTTTGA TAAAG TCCTTGATTATTTGTTATAAAAGTTATAAAATAATC
oJW2062	TTAATAATAAATAGATTATAACACAAAATTCTTTTAAAAAG
oJW2063	CAATACTTAATAATAAATAGATTATAACACAAAATTCTTTTAAAAAG
oJW2064	GAATTTTGTGTTATAATCTATTTATTATTAACTATTGGGTAATATTTTTTGAAG
oJW2065	GAATTTTGTGTTATAATCTATTTATTATTAAGAATTGGGTAATATTTTTTGAAGAG
oJW2066	GAATTTTGTGTTATAATCTATTTATTATTAAGTTTTGGGTAATATTTTTTGAAGAG
oJW2067	GTGTTATAATCTATTTATTATTAAGTATTGCGTAATATTTTTTGAAGAGATATTTTG
oJW2068	GTGTTATAATCTATTTATTATTAAGTATTGGCTAATATTTTTTGAAGAGATATTTTG
oJW2115	AATACTTAATAATAAATAGATTATAACACAAAATTCTTTTAAAAAG
oJW2116	TTTGTGTTATAATCTATTTATTATTAAGTATTGGGaAATATTTTTTGAAGAGATATTTTG
oJW2117	TTTGTGTTATAATCTATTTATTATTAAGTATTcGGTAATATTTTTTGAAGAGATATTTTG
oJW2118	ATTTTGTGTTATAATCTATTTATTATTAAGTATaGGGTAATATTTTTTGAAGAGATATTT
oJW2119	AATTTTGTGTTATAATCTATTTATTATTAAGTAaTGGGTAATATTTTTTGAAGAGATATT
oJW2120	AAAAGAATTTTGTGTTATAATCTATTTATTATTAtGTATTGGGTAATATTTTTTGAAGAG
oJW2121	AAAAGAATTTTGTGTTATAATCTATTTATTATTtAGTATTGGGTAATATTTTTTGAAGAG
oJW2123	TTAAAAGAATTTTGTGTTATAATCTATTTATTAaTAAGTATTGGGTAATATTTTTTGAAG
oJW2124	TAAATAGATTATAACACAAAATTCTTTTAAAAAGTAG
oJW2125	TTAAAAGAATTTTGTGTTATAATCTATTTATTtTTAAGTATTGGGTAATATTTTTTGAAG
oJW2126	TTAAAAGAATTTTGTGTTATAATCTATTTATaATTAAGTATTGGGTAATATTTTTTGAAG
oJW2127	TTAAAAGAATTTTGTGTTATAATCTATTTAaTATTAAGTATTGGGTAATATTTTTTGAAG
oJW2139	CCATTAAGAGGCGGTACAATTC
oJW2140	CCTCATATTGGTAACAATATTGCAC
oJW2141	CGTGAACTATATGATTTTCCGCAG
oJW2142	GCATAGCTCTAAAACCTCGTAGAC
oJW2143	GGCTTTTCAAGACTGAAGTCTAG
oJW2149	CAGCCATAAAAgatattacaattCTATAGAATGATAACAAAATAAACTACTTTTTAAAAG
oJW2150	aattgtaatatcTTTTATGGCTGATAAATTTCTTTGAATTTC
oJW2153	CAGCCATAAAAGAGCTCGAATTCCTATAGAATGATAACAAAATAAACTACTTTTTAAAAG
oJW2154	GAATTCGAGCTCTTTTATGGCTGATAAATTTCTTTGAATTTC
oJW2155	TAATATTTTTTGAAGAGATATTTTGAAAAAG
oJW2156	tttttgcgtttctacaaactcttgttaacTTTTGCCTCCTAAAATAAAAAG
oJW2157	caaaatatctcttcaaaaaatattaCCCAATACTTAATAATAAATAGATTATAACAC
oJW2172	GCTAAATCTCGGCTACCC/iAzideN/A
oJW2175	TGATAAATTTCTTTGAATTTCAGGAAGATTATTTGTTATAAAAGTTATAAAATAATCTTG
oJW2176	TTTATAACTTTTATAACAAATAATCTTCCTGAAATTCAAAGAAATTTATCAGCC
oJW2177	TAAATTTCTTTGAATTTCTCCTTCTAATTTTGTTATAAAAGTTATAAAATAATCTTGTTG
oJW2178	ATTATTTTATAACTTTTATAACAAAATTAGAAGGAGAAATTCAAAGAAATTTATCAG
oJW2179	TTTCTTTGAATTTCTCCTTGATTAAAACATATAAAAGTTATAAAATAATCTTGTTGGAAC
oJW2180	ACAAGATTATTTTATAACTTTTATATGTTTTAATCAAGGAGAAATTCAAAGAAATTTATC
oJW2181	TTGAATTTCTCCTTGATTATTTGTATATTAAGTTATAAAATAATCTTGTTGGAACCATTC
oJW2182	TTCCAACAAGATTATTTTATAACTTAATATACAAATAATCAAGGAGAAATTCAAAG
oJW2183	ATTTCTCCTTGATTATTTGTTATAATTCAAATAAAATAATCTTGTTGGAACCATTC
oJW2184	ATGGTTCCAACAAGATTATTTTATTTGAATTATAACAAATAATCAAGGAGAAATTCAAAG
oJW2185	TCCTTGATTATTTGTTATAAAAGTTTATTTATAATCTTGTTGGAACCATTCAAAAC
oJW2186	TTGAATGGTTCCAACAAGATTATAAATAAACTTTTATAACAAATAATCAAGGAGAAATTC
oJW2187	GATTATTTGTTATAAAAGTTATAAATATTACTTGTTGGAACCATTCAAAACAG
oJW2188	GCTGTTTTGAATGGTTCCAACAAGTAATATTTATAACTTTTATAACAAATAATCAAGGAG
oJW2189	TTTATTTTGTTATCATTCTATAGTA AATTC TATTGTTTTATGGCTGATAAATTTCTTTG
oJW2190	CAGCCATAAAACAATA GAATT TACTATAGAATGATAACAAAATAAACTACTTTTTAAAAG
oJW2202	AAACagtttttaggagaaaaacaaacaacttaatG
oJW2203	AAAACattaagttgtttgtttttctcctaaaaact
oJW2221	GAAATTTATCAGCCATAAAAGAGCTCGAATTCGTCTATAGAATGATAACAAAATAAACTAC
oJW2222	GAAATTTATCAGCCATAAAAGAGCTCGAATTCGTTACTATAGAATGATAACAAAATAAAC
oJW2223	GAAATTTATCAGCCATAAAAGAGCTCGAATTCGTTAACCTATAGAATGATAACAAAATAA
oJW2224	GAAATTTATCAGCCATAAAAGAGCTCGAATTCGTTAACTACTATAGAATGATAACAAAAT
oJW2234	cttgttggaaccattcaaaacagcaatcgAAGTTAAAATAAGGCTAGTCCGTTATCAAC
oJW2235	cgatTGCTGTTTTGAATGGTTCCAACAAG
oJW2236	gttggaaccattcaaaacagcatagcttcaTAAAATAAGGCTAGTCCGTTATCAACTTG
oJW2237	tgaaGCTATGCTGTTTTGAATGGTTCCAAC
oJW2238	ccattcaaaacagcatagcaagtattttaAAGGCTAGTCCGTTATCAACTTG
oJW2239	taaaatACTTGCTATGCTGTTTTGAATGG
oJW2240	cagcatagcaagttaaaataaccgatcaggGTTATCAACTTGAAAAAGTGGCACC
oJW2241	ctgatcggTTATTTTAACTTGCTATGCTGTTTTGAATG
oJW2255	aagttataaaataatcttgaaccttggtaaCAAAACAGCATAGCAAGTTAAAATAAG
oJW2256	ttaccaaggttCAAGATTATTTTATAACTTTTATAACAAATAATCAAG
oJW2257	ataatcttgttggaaccattgttttgtcgtTAGCAAGTTAAAATAAGGCTAGTCCG
oJW2258	acgacaaaacAATGGTTCCAACAAGATTATTTTATAAC
oJW2261	catatagttttatgcctaaaaacctacagaCAATGGCAAGAACGTTGCTCGAG
oJW2262	aactaattaatttaagaaggagatatacatATGGATAAGAAATACTCAATAGGCTTAG
oJW2263	attgatttgagtcagctaggaggtgactgaGACTCTCTAGCTTGAGGCATC
oJW2264	tatttggctcatatttgctttttaaaagctGGCGCGCCTTATTTGTATAGTTCATCC
oJW2267	AAAAAAAGCACCGACTCGG
oJW2268	GAAATTAATACGACTCACTATAGGAGTATTAAGTATTGTTTTATGGCTG
oJW2269	GAAATTAATACGACTCACTATAGGAGGAATTCGAGCTCTTTTATGGC
oJW2270	GAAATTAATACGACTCACTATAGGAGACGAATTCGAGCTCTTTTATGGC
oJW2271	GAAATTAATACGACTCACTATAGGAGTAACGAATTCGAGCTCTTTTATGG
oJW2272	GAAATTAATACGACTCACTATAGGAGGTTAACGAATTCGAGCTCTTTTATG
oJW2273	GAAATTAATACGACTCACTATAGGAGTAGTTAACGAATTCGAGCTC
oJW2274	GAAATTAATACGACTCACTATAGGATTAGTTAACGAATTCGAGCTGTTTTAG
oJW2302	gcacagactattacacagaaaatcaag
oJW2303	ggaatcattaaagaatttctctttaagc
oJW2313	GGACCATTCAAAACAGCATAGCTCTAAAAC/3AzideN/
oJW2331	aaacAAAAATGTTTTAACACCTATTAACGTAGTATg
oJW2332	aaaacATACTACGTTAATAGGTGTTAAAACATTTTT
oJW2339	acggactagccttattttaacttgctatttcCAGCCATAAAACAATACTTAATACTATAG
oJW2340	tctatagtattaagtattgttttatggctggaaaTAGCAAGTTAAAATAAGGCTAGTCCG
oJW2352	tgttggaaccattcaaaacagcatagcaagtattttTAAGGCTAGTCCGTTATCAACTTG
oJW2353	cactttttcaagttgataacggactagccttaaaaatACTTGCTATGCTGTTTTGAATGG
oJW2445	ggataaccgtattaccgcctttgagtgagcTATTTTAGATGAAGATTATTTCTTAATAAC
oJW2446	atgtatatctccttcttaaattaattagttTTTATTAAGAGTATTATACCATATTTTTAG
oJW2448	TTAACTAATTAATTTAAGAAGGAGATATAC
oJW2449	accgtattaccgcctttgagtgagcATAGAATGATAACAAAATAAACTACTTTTTAAAAG
oJW2451	gtatatctccttcttaaattaattagttaaAAAATAAAAAGTTTAAATTAAATCC
oJW2456	CATCAATCCATCACTGGTCTTTATGAAAC
oJW2457	GTCACCTCCTAGCTGACTCAAATCAATG
oJW2507	TTTTGTGTTATAATCTATTTATTATTAAGTATTGGGTAATATTTTTTGAAGAGAT
oJW2508	ATCTCTTCAAAAAATATTACCCAATACTTAATAATAAATAGATTATAACACAAAA
oJW2509	CTCTAGAGGATCCCCGGGTACCGAGCTCGAATTCGTTAACTAATTAATTTAAGAA
oJW2510	TTCTTAAATTAATTAGTTAACGAATTCGAGCTCGGTACCCGGGGATCCTCTAGAG
oJW2543	GTCTAAAAAATTTCGTAATCGCACTATTTG
oJW2544	CAGCACACTGAGACTTGTTGAGTTC
oJW2545	TACTCTTAATAAATGCAGTAATACAGGGGC
oJW2546	CAATTTTCGTTTGAACTCAACAAGTC
oJW2569	TTGACTTTATCTACAATTGTGAGCATAATACAATTTATTTAAACTTTTTATTTTAGGAGG
oJW2570	AATTGTATTATGCTCACAATTGTAGATAAAGTCAACCTTTTAAAAAGTAGTTTATTTTGT
oJW2584	agtctagctgagacaaatagtgcgattacgAAATTTTTTAGACAAAAATAGTCTACGAGG
oJW2585	ctcgtagactatttttgtctaaaaaatttcGTAATCGCACTATTTGTCTCAGCTAGACTT
oJW2602	aaacTGCGCTGGTTGATTTCTTCTTGCGCTTTTTg
oJW2603	aaaacAAAAAGCGCAAGAAGAAATCAACCAGCGCA
oJW2604	aaacTTATATGAACATAACTCAATTTGTAAAAAAg
oJW2605	aaaacTTTTTTACAAATTGAGTTATGTTCATATAA
oJW2606	aaacAGGAATATCCGCAATAATTAATTGCGCTCTg
oJW2607	aaaacAGAGCGCAATTAATTATTGCGGATATTCCT
oJW2608	aaacAGTGCCGAGGAAAAATTAGGTGCGCTTGGCg
oJW2609	aaaacGCCAAGCGCACCTAATTTTTCCTCGGCACT
oJW2610	aaacTAAATTTGTTTAGCAGGTAAACCGTGCTTTg
oJW2611	aaaacAAAGCACGGTTTACCTGCTAAACAAATTTA
oJW2612	aaacTTCAGCACACTGAGACTTGTTGAGTTCCATg
oJW2613	aaaacATGGAACTCAACAAGTCTCAGTGTGCTGAA
oW262	TCTGACTTCCGAAAAGATTTCC

### Sheet: plasmids
plasmid	description	resistance	source	cloning
pBN1	pJW717:554 (spacer targets late region of phiNM4g4)	spec	this study	gibson	pJW717 (oJW490/oJW1862)	pJW717 (oJW713/oJW1251)	pDB114:554-555 (oJW418/oJW774)
pBN2	pJW717:554(DtrL)	spec	this study	gibson	pBN1 (oJW149/oJW755)	pBN1 (oJW150/oJW756)
pBN17	pGG32 (1089G--->C in Cas9 promoter)	cm	this study	gibson	pGG32 (oJW2068/oJW26)	pGG32 (oJW2063/oJW29)
pBN24	pE194:tracr, tracr mut1 nucl 5-9 CTTAA > GAATT	erm	this study	gibson	pJW702 (oJW2190/oJW76)	pJW702 (oJW2189/oJW77)
pBN25	pE194:tracr, tracr mut2 nucl 10-14 CAATA > GTTAT	erm	this study	gibson	pJW702 (oJW1843/oJW76)	pJW702 (oJW1844/oJW77)
pBN26	pE194:tracr, tracr mut3 nucl 15-19 (anti pribnow) TAAAA > ATTTT	erm	this study	gibson	pJW702 (oES5/oJW76)	pJW702 (oES6/oJW77)
pBN27	pE194:tracr, tracr mut4 nucl 20-24 AGCCA > TCGGT	erm	this study	gibson	pJW702 (oJW1842/oJW76)	pJW702 (oJW1841/oJW77)
pBN28	pE194:tracr, tracr mut5 nucl 25-29 TTATC > AATAG	erm	this study	gibson	pJW702 (oJW2042/oJW76)	pJW702 (oJW2043/oJW77)
pBN29	pE194:tracr, tracr mut6 nucl 30-34 GAAAT > CTTTA	erm	this study	gibson	pJW702 (oJW2044/oJW76)	pJW702 (oJW2045/oJW77)
pBN30	pE194:tracr, tracr mut7 nucl 35-39 TCAAA > AGTTT	erm	this study	gibson	pJW702 (oJW2046/oJW76)	pJW702 (oJW2047/oJW77)
pBN31	pE194:tracr, tracr mut8 nucl 40-44 GAAAT > CTTTA	erm	this study	gibson	pJW702 (oJW2048/oJW76)	pJW702 (oJW2049/oJW77)
pBN32	pE194:tracr, tracr mut9 nucl 45-49 AAGGA > TTCCT	erm	this study	gibson	pJW702 (oJW2176/oJW76)	pJW702 (oJW2175/oJW77)
pBN33	pE194:tracr, tracr mut10 nucl 50-54 TAATC > ATTAG	erm	this study	gibson	pJW702 (oJW2178/oJW76)	pJW702 (oJW2177/oJW77)
pBN34	pE194:tracr, tracr mut11 nucl 55-59 ACAAA > TGTTT	erm	this study	gibson	pJW702 (oJW2180/oJW76)	pJW702 (oJW2179/oJW77)
pBN35	pE194:tracr, tracr mut12 nucl 60-64 TTATA > AATAT	erm	this study	gibson	pJW702 (oJW2182/oJW76)	pJW702 (oJW2181/oJW77)
pBN36	pE194:tracr, tracr mut13 nucl 65-69 AACTT > TTGAA	erm	this study	gibson	pJW702 (oJW2184/oJW76)	pJW702 (oJW2183/oJW77)
pBN37	pE194:tracr, tracr mut14 nucl 70-74 TTTAT > AAATA	erm	this study	gibson	pJW702 (oJW2186/oJW76)	pJW702 (oJW2185/oJW77)
pBN38	pE194:tracr, tracr mut15 nucl 75-79 ATTAT > TAATA	erm	this study	gibson	pJW702 (oJW2188/oJW76)	pJW702 (oJW2187/oJW77)
pBN39	pE194:tracr, tracr comp to rep mut1, tracr nucl 84-94 TTGGAACCATT > aaccttggtaa	erm	this study	gibson	pJW702 (oJW2256/oJW76)	pJW702 (oJW2255/oJW77)
pBN40	pE194:tracr, tracr comp to rep mut2, tracr nucl 95-104 CAAAACAGCA > gttttgtcgt	erm	this study	gibson	pJW702 (oJW2258/oJW76)	pJW702 (oJW2257/oJW77)
pBN41	pE194:tracr, tracr upper stem mut, TAGC > ATCG	erm	this study	gibson	pJW702 (oJW2235/oJW76)	pJW702 (oJW2234/oJW77)
pBN42	pE194:tracr, tracr bulge mut, AAGT > TTCA	erm	this study	gibson	pJW702 (oJW2237/oJW76)	pJW702 (oJW2236/oJW77)
pBN43	pE194:tracr, tracr lower stem mut, TAAAAT > ATTTTA	erm	this study	gibson	pJW702 (oJW2239/oJW76)	pJW702 (oJW2238/oJW77)
pBN44	pE194:tracr, tracr nexus mut, GGCTAGTCC > CCGATCAGG	erm	this study	gibson	pJW702 (oJW2241/oJW76)	pJW702 (oJW2240/oJW77)
pBN46	pC194: Psparc3 - Cas9 - term - pCas9 - GFP	cm	this study	gibson	pC194 (oJW155/oJW156)	pJW714 (oJW1970/oJW2261)
pBN49	pE194:tracr, loop of long-form tracr (nt 26 - 104) replaced by tetraloop of sgRNA (GAAA)	erm	this study	gibson	pJW702 (oJW76/oJW2339)	pJW702 (oJW77/oJW2340)
pBN51	pE194:tracr, tracr nt 15-19 & 113-117, tracr mutant compensatory to pBN26 (or JW2211) (nt 113 - 117 TAAAA > ATTTT)	erm	this study	gibson	pBN26 (oJW76/oJW2353)	pBN26 (oJW77/oJW2352)
pBN83	pE194: term - crRNA promoter - crRNA with spacer 1 from the native SpCRISPR locus	erm	this study	gibson	pJW721 (oJW2544/oJW2543)	pJW1 (oJW2545/oJW2546)
pBN84	pE194: term - crRNA promoter - crRNA with spacer 2 from the native SpCRISPR locus	erm	this study	gibson	pJW721 (oJW2544/oJW2543)	pJW2 (oJW2546/oJW2545)
pBN85	pE194: term - crRNA promoter - crRNA with spacer 3 from the native SpCRISPR locus	erm	this study	gibson	pJW721 (oJW2544/oJW2543)	pJW3 (oJW2546/oJW2545)
pBN86	pE194: term - crRNA promoter - crRNA with spacer 4 from the native SpCRISPR locus	erm	this study	gibson	pJW721 (oJW2544/oJW2543)	pJW4 (oJW2546/oJW2545)
pBN87	pE194: term - crRNA promoter - crRNA with spacer 5 from the native SpCRISPR locus	erm	this study	gibson	pJW721 (oJW2544/oJW2543)	pJW5 (oJW2546/oJW2545)
pBN88	pE194: term - crRNA promoter - crRNA with spacer 6 from the native SpCRISPR locus	erm	this study	gibson	pJW721 (oJW2544/oJW2543)	pJW6 (oJW2546/oJW2545)
pBN90	pE194:terminator-PcrRNA-crRNA (single repeat) CORRECT leader sequence	erm	this study	gibson	pJW720 (oJW2585/oJW2302)	pJW720 (oJW2584/oJW2303)
pC194	chloramphenicol resistant medium-copy plasmid	cm	Horinouchi, JBac, 1982
pCN57	erythromycin resistant medium-copy plasmid expressing GFP from PblaZ	erm	Charpentier, Appl Environ Microbiol, 2004
pDB114	pC194 backbone expressing tracrRNA, cas9 and two CRISPR repeats adjacent to bsaI cloning sites for spacer introduction	cm	Bikard, Nat Biotech, 2014
pDB114:554-555	pDB114:oJW554-5	cm	this study	oligo cloning	pDB114	oJW554/oJW555
pDB184	pC194 backbone expressing the full CRISPR-Cas system with two CRISPR repeats adjacent to bsaI cloning sites for spacer introduction	cm	Goldberg, Nature, 2014
pE194	erythromycin resistant medium-copy plasmid	erm	Horinouchi, JBac, 1982
pES1	pGG32_tetK with mutation TAAAAT --> TAAAAC in tracr short promoter pribnow (long form only)	tet	this study	gibson	pGG32_tetK (oES1/oJW150)	pGG32_tetK (oES2/oJW149)
pGG32	S. pyogenes CRISPR-Cas system with a single repeat on the pC194 backbone	cm	Heler, Nature, 2015
pGG32_tetK	pGG32 with tetracycline resistance gene substituted for chloramphenicol resistance gene	tet	this study	gibson	pGG32(oJW204/oJW205)	pT181(oJW202/oJW203)
pGG32_tetK::Tn917	a single repeat was cloned in place of the RSR CRISPR array in pGG32_tetK::Tn917A	tet	this study	gibson	pGG32_tetK(oL448/oJW355)	pGG32_tetK::Tn917A(oJW491/oJW356)
pGG32_tetK::Tn917A	miniprep of a singe phage-resistant colony from the pGG32_tetK Tn917 library ("A" = adapted)	tet	this study
pGG32_tetK(DtrL)	pGG32_tetK with a deletion of PtrL	tet	this study	gibson	pGG32_tetK(oL448/oJW355)	pJWGG32_tetK::Tn917(oJW491/oJW356)
pGG32(DtrL)	S. pyogenes CRISPR-Cas system with a single repeat and a deletion of PtrL on the pC194 backbone	cm	this study	gibson	pGG32_tetK (oL432/oJW755)	pGG32_tetK (oL432/oJW755)
pJW1	pRH152:oJW2602/oJW2603	cm	this study	oligo cloning	pRH152	oJW2602/oJW2603
pJW2	pRH152:oJW2604/oJW2605	cm	this study	oligo cloning	pRH152	oJW2604/oJW2605
pJW3	pRH152:oJW2606/oJW2607	cm	this study	oligo cloning	pRH152	oJW2606/oJW2607
pJW4	pRH152:oJW2608/oJW2609	cm	this study	oligo cloning	pRH152	oJW2608/oJW2609
pJW5	pRH152:oJW2610/oJW2611	cm	this study	oligo cloning	pRH152	oJW2610/oJW2611
pJW6	pRH152:oJW2612/oJW2613	cm	this study	oligo cloning	pRH152	oJW2612/oJW2613
pJW702	pE194:tracr	erm	this study	gibson	pE194 (oJW1784/oJW1783)	pGG32_tetK (oJW1756/oJW1757)
pJW703	pE194:DtrL (PtrL deletion)	erm	this study	gibson	pE194 (oJW1784/oJW1783)	pLZ12-pGG32(DtrL) (oJW1756/oJW1757)
pJW705	pE194:long form (P2 TAAAAT > CAAAAC)	erm	this study	gibson	pE194 (oJW1784/oJW1783)	pES1 (oJW1756/oES2)	pES1 (oJW1758/oJW1757)
pJW711	GFP tunable 1 (lac operator straddling -35)	erm	this study	gibson	pCN57 (oJW1766/oJW1770)	pLM9B(h)spank2-opto-I-sceI (oJW1771/oJW1772)
pJW713	pCN57 with Psparc2 driving GFP (no lac repressor, constitutive expression)	erm	this study	gibson	pCN57(oJW1768/oJW1770)	pLM9B(h)spank2-opto-I-sceI (oJW1771/oJW1774)
pJW714	pCN57 with Psparc3 driving GFP (no lac repressor, constitutive expression)	erm	this study	gibson	pCN57(oJW1769/oJW1770)	pLM9B(h)spank2-opto-I-sceI (oJW1771/oJW1775)
pJW717	pLZ12-pDB184: pLZ12 backbone with full S. pyogenes CRISPR-Cas system with R-bsaI-R (used to be FB433) from strain JW831	spec	this study	gibson	pLZ12 (oJW713/oJW714)	pDB184 (oJW715/oJW774)
pJW721	pE194:terminator-PcrRNA-crRNA (oJW554-5)	erm	this study	gibson	pE194(oJW1784/oJW1783)	pLM9B(h)spank2-opto-I-sceI (oJW1761/oJW1762)	pDB114:554-555 (oJW1788/oJW1785)
pJW729	pGG32_tetK (P2 TAAAAT > CAAAAC)	tet	this study	gibson	pES1 (oJW150/oJW1758)	pES1 (oJW149/oES2)
pJW785	pTP16(Dtracr2)	cm	this study	gibson	pTP16 (oJW1890/oJW26)	pTP16 (oJW1891/oJW29)
pJW799	pE194:Psparc2-tracrRNA(CAAAAC, long-form only)	erm	this study	gibson	pTP21 (oJW1783/oJW2009)	pJW729 (oJW2010/oJW1927)
pJW833	pDB114 with Psparc3 replacing Pcas9 (constitutive expression, no lac repressor)	cm	this study	gibson	pDB114(oJW2570/oJW2456)	pDB114(oJW2457/oJW2569)
pLG1	pGG32_tetK with GFP replacing trS	tet	this study	gibson	pGG32_tetK(oJW1777/oJW1755)	pCN57(oJW1778/oJW1840)
pLG3	pE194:terminator-tracrP2-GFP (GFP fused to PtrS with PtrL included upstream)	erm	this study	gibson	pTP2(oJW1762/oJW1783)	pLG1(oJW1925/oJW1926)
pLG13	pTP27 (1090T-->A in Cas9 promoter)	erm	this study	gibson	pTP27 (oJW2116/oJW77)	pTP27 (oJW2115/oJW76)
pLG14	pTP27 (1087G-->C in Cas9 promoter)	erm	this study	gibson	pTP27 (oJW2117/oJW77)	pTP27 (oJW2115/oJW76)
pLG15	pTP27 (1086T-->A in Cas9 promoter)	erm	this study	gibson	pTP27 (oJW2118/oJW77)	pTP27 (oJW2062/oJW76)
pLG16	pTP27 (1085T-->A in Cas9 promoter)	erm	this study	gibson	pTP27 (oJW2119/oJW77)	pTP27 (oJW2062/oJW76)
pLG17	pTP27 (1081A-->T in Cas9 promoter)	erm	this study	gibson	pTP27 (oJW2120/oJW77)	pTP27 (oJW2124/oJW76)
pLG18	pTP27 (1080A-->T in Cas9 promoter)	erm	this study	gibson	pTP27 (oJW2121/oJW77)	pTP27 (oJW2124/oJW76)
pLG19	pTP27 (1079T-->A in Cas9 promoter)	erm	this study	gibson	pTP27 (oJW2122/oJW77)	pTP27 (oJW2124/oJW76)
pLG20	pTP27 (1078T-->A in Cas9 promoter)	erm	this study	gibson	pTP27 (oJW2123/oJW77)	pTP27 (oJW2124/oJW76)
pLG21	pTP27 (1077A-->T in Cas9 promoter)	erm	this study	gibson	pTP27 (oJW2125/oJW77)	pTP27 (oJW2124/oJW76)
pLG22	pTP27 (1076T-->A in Cas9 promoter)	erm	this study	gibson	pTP27 (oJW2126/oJW77)	pTP27 (oJW2124/oJW76)
pLG23	pTP27 (1075T-->A in Cas9 promoter)	erm	this study	gibson	pTP27 (oJW2127/oJW77)	pTP27 (oJW2124/oJW76)
pLG26	Replace GFP promoter in pCN57 with the crRNA promoter of pGG32 (slightly ahead of +1 region)	erm	this study	gibson	pCN57 (oJW2448/oJW1770)	pGG32_tetK (oJW2445/oJW2446)
pLG29	Cas9 promoter into pCN57 (Cas9 5' UTR left intact except for SD, which is from pCN57)	erm	this study	gibson	pCN57 (oJW2448/oJW1770)	pGG32_tetK (oJW2449/oJW2451)
pLM9B	pC194 backbone with IPTG-inducible Pspac promoter	cm	Modell, Nature, 2017
pLM9B(h)spank2-opto-I-sceI	pC194 backbone with IPTG-inducible I-sceI (codon optimized for S. aureus) driven from hyper-Pspank promoter	cm	Modell, Nature, 2017
pLZ12	spectinomycin resistant low-copy plasmid	spec	De Vos, Neth Milk Dairy J, 1986
pLZ12-pGG32(DtrL)	pLZ12 backbone with full CRISPR-Cas system with a single repeat and a DtrL mutation	spec	this study	gibson	pLZ12(oJW713/oJW714)	pGG32(oJW715/oJW755)	pGG32(oJW716/oJW756)
pMS30	pDB114:oJW2202/oJW2203	cm	this study	oligo cloning	pDB114	oJW2202/oJW2203
pRH152	pC194 backbone expressing the full CRISPR-Cas system with hyperCas9 and bsaI cloning sites for spacer introduction	cm	Robert Heler, Luciano Marraffini
pRH163	pC194 backbone expressing the full CRISPR-Cas system with hyperCas9 and a single repeat	cm	Modell, Nature, 2017
pRH163_tetK	pRH163 with tetracycline resistance in place of chloramphenicol resistance	tet	this study	gibson	pRH163(oJW204/oJW205)	pT181(oJW202/oJW203)
pRH240	pC194 backbone expressing tracrRNA, cas9 and a single repeat	cm	Heler, Nature, 2015
pRW9	pTP27 (1082G-->C in Cas9 promoter)	erm	this study	gibson	pTP27 (oJW2064/oJW77)	pTP27 (oJW2062/oJW76)
pRW10	pTP27 (1083T--->A in Cas9 promoter)	erm	this study	gibson	pTP27 (oJW2065/oJW77)	pTP27 (oJW2062/oJW76)
pRW11	pTP27 (1084A--->T in Cas9 promoter)	erm	this study	gibson	pTP27 (oJW2066/oJW77)	pTP27 (oJW2062/oJW76)
pRW12	pTP27 (1088G--->C in Cas9 promoter)	erm	this study	gibson	pTP27 (oJW2067/oJW77)	pTP27 (oJW2063/oJW76)
pRW13	pTP27 (1089G--->C in Cas9 promoter)	erm	this study	gibson	pTP27 (oJW2068/oJW77)	pTP27 (oJW2063/oJW76)
pRW18	pTP16 (Cas9 null - 2 stop codons)	cm	this study	gibson	pTP16 (oJW2029/oJW2000)	pGG32_tetK (oJW2028/oJW26)
pRW19	pTP17 (Cas9 null - 2 stop codons)	cm	this study	gibson	pGG32_tetK (oJW2028/oJW26)	pTP17 (oJW2029/oJW2000)
pRW20	pTP16 (reprogrammed longform targeting pCN57 GFP promoter between -10 and -35)	cm	this study	gibson	pTP16 (oJW2149/oJW26)	pTP16 (oJW2150/oJW2000)
pRW22	pTP16 (reprogrammed longform targeting pJW711 GFP UTR)	cm	this study	gibson	pTP16 (oJW2153/oJW26)	pTP16 (oJW2154/oJW2000)
pRW23	pTP16 (reprogrammed longform targeting GFP 14bp match)	cm	this study	gibson	pTP16 (oJW26/oJW2221)	pTP16 (oJW2000/oJW2154)
pRW24	pTP16 (reprogrammed longform targeting GFP 16bp match)	cm	this study	gibson	pTP16 (oJW26/oJW2222)	pTP16 (oJW2000/oJW2154)
pRW25	pTP16 (reprogrammed longform targeting GFP 18bp match)	cm	this study	gibson	pTP16 (oJW26/oJW2223)	pTP16 (oJW2000/oJW2154)
pRW26	pTP16 (reprogrammed longform targeting GFP 20bp match)	cm	this study	gibson	pTP16 (oJW26/oJW2224)	pTP16 (oJW2000/oJW2154)
pRW28	pDB114:oJW2331/2 (pRH178 spacer targeting phiNM4g4)	cm	this study	oligo cloning	pDB114	oJW2331/oJW2332
pRW30	pDB184:oJW554/oJW555 (phiNM4g4)	cm	this study	oligo cloning	pDB184	oJW554/oJW555
pRW38	pE194: term - crRNA promoter - crRNA with strong spacer from pRH178	erm	this study	gibson	pJW721 (oJW2544/oJW2543)	pRW28 (oJW2546/oJW2545)
pRW39	pE194: term - crRNA promoter - crRNA with weak spacer (JW554/555)	erm	this study	gibson	pJW721 (oJW2544/oJW2543)	pRW30 (oJW2546/oJW2545)
pRW44	pE194: term - crRNA promoter - crRNA with strong spacer from pMS30	erm	this study	gibson	pMS30 (oJW2546/oJW2545)	pJW721 (oJW2544/oJW2543)
pRW50	pJW833:554/555 spacer	cm	this study	oligo cloning	pJW833	oJW554/oJW555
pRW51	pJW833: 2331/2332 (pRH178 NGG) spacer	cm	this study	oligo cloning	pJW833	oJW2331/oJW2332
pT181	tetracycline resistant medium-copy plasmid	tet	Khan, Novick, 1983
pTP2	pE194:terminator-crRNA (single repeat, full leader)	erm	this study	gibson	pE194(oJW1784/oJW1783)	pLM9B(h)spank2-opto-I-sceI (oJW1761/oJW1762)	pGG32_tetK(oJW1763/oJW1765)
pTP16	pRH240DREP (pRH240 has Cas9, tracrRNA and a single repeat. In this construct, the repeat is deleted)	cm	this study	gibson	pRH240 (oJW115/oJW1845)	pRH240 (oJW116/oJW1846)
pTP17	pRH240DREPDtrL	cm	this study	gibson	pRH240 (oJW1846/oJW755)	pRH240 (oJW1845/oJW756)
pTP21	pE194:Psparc2-tracr89	erm	this study	gibson	pE194(oJW1784/oJW1783)	pLM9B(oJW1949/oJW1948)	pTP2(oJW1947/oJW1762)	pJW713(oJW1920/oJW1894)	pGG32_tetK(oJW1897/oJW1927)
pTP27	pE194:Pcas9-GFP	erm	this study	gibson	pLG3 (oJW1958/oJW1762)	pGG32_tetK (oJW1956/oJW1957)
pTP28	pDB114:oJW554-5 (DtrL)	cm	this study	gibson	pDB114:554-555 (oJW756/oJW26)	pDB114:554-555 (oJW755/oJW29)
pTP35	pE194:terminator-PtracrP2-GFP	erm	this study	gibson	pLG3 (oJW2157/oJW1762)	pGG32_tetK (oJW2156/oJW2155)
pTP37	pDB114:oJW554-5(Dtracr2/1089G--->C in Cas9 promoter - PAM mutation)	cm	this study	gibson	pDB114-JW554_5 (oJW1891/oJW29)	pBN17 (oJW1890/oJW26)
pTP43	pDB114:oJW554-5(1089G--->C in Cas9 promoter - PAM mutation)	cm	this study	gibson	pDB114-JW554_5 (oJW2068/oJW26)	pDB114-JW554_5 (oJW2063/oJW29)
pTP44	pDB114:oJW554-5(DtrL/1089G--->C in Cas9 promoter - PAM mutation)	cm	this study	gibson	pDB114-JW554_5 (oJW755/oJW29)	pBN17 (oJW756/oJW26)
pTP45	pDB114:oJW554-5(CAAAAC/1089G--->C in Cas9 promoter - PAM mutation)	cm	this study	gibson	pTP43 (oES2/oJW29)	pTP43 (oJW1758/oJW26)
pTP51	pE194:Pspac-Cas9	erm	this study	gibson	pE194 (oJW1784/oJW1783)	pLM9B-opto_I-sceI (oJW2335/oJW2336)
pTP54	pGG32(DcrRNA)	cm	this study	gibson	pGG32 (oJW1759/oJW116)	pGG32 (oJW1760/oJW115)
pTV1	chloramphenicol resistant temperature-sensitive backbone (permissive temp = 30C, restrictive temp = 42C) with Tn917 transposon (erythromycin resistant)	cm, erm	Youngman, PNAS, 1983
